# Whole organism snRNA-seq reveals systemic peripheral changes in Alzheimer’s Disease fly models

**DOI:** 10.1101/2024.03.10.584317

**Authors:** Ye-Jin Park, Tzu-Chiao Lu, Tyler Jackson, Lindsey D. Goodman, Lindsey Ran, Jiaye Chen, Chung-Yi Liang, Erin Harrison, Christina Ko, Ao-Lin Hsu, Shinya Yamamoto, Yanyan Qi, Hugo J. Bellen, Hongjie Li

## Abstract

Peripheral tissues become disrupted in Alzheimer’s Disease (AD). However, a comprehensive understanding of how the expression of AD-associated toxic proteins, Aβ42 and Tau, in neurons impacts the periphery is lacking. Using *Drosophila*, a prime model organism for studying aging and neurodegeneration, we generated the Alzheimer’s Disease Fly Cell Atlas (AD-FCA): whole-organism single-nucleus transcriptomes of 219 cell types from adult flies neuronally expressing human Aβ42 or Tau. In-depth analyses and functional data reveal impacts on peripheral sensory neurons by Aβ42 and on various non-neuronal peripheral tissues by Tau, including the gut, fat body, and reproductive system. This novel AD atlas provides valuable insights into potential biomarkers and the intricate interplay between the nervous system and peripheral tissues in response to AD-associated proteins.
