## Supplementary material for "Whole organism snRNA-seq reveals systemic peripheral changes in Alzheimer’s Disease fly models": Table S1

geneid_secreted	FBgn_secreted	Gene_secreted	geneid_receptor	FBgn_receptor	Gene_receptor	pathway_receptor	standard	interaction	Source	Additional_info_GO	References
40553	FBgn0037240	Cont	40553	FBgn0037240	Cont	other	Relaxed	prediction	FlyBase	homophilic cell adhesion via plasma membrane adhesion molecules
31364	FBgn0000635	Fas2	31364	FBgn0000635	Fas2	other	Stringent	PPI	FlyBase, BioGRID	homophilic cell adhesion via plasma membrane adhesion molecules
43033	FBgn0039294	Cad96Cb	43033	FBgn0039294	Cad96Cb	other	Relaxed	prediction	FlyBase	homophilic cell adhesion via plasma membrane adhesion molecules
36363	FBgn0010238	Lac	36363	FBgn0010238	Lac	other	Stringent	PPI	FlyBase, BioGRID	homophilic cell adhesion via plasma membrane adhesion molecules
43026	FBgn0022800	Cad96Ca	43026	FBgn0022800	Cad96Ca	other	Relaxed	prediction	FlyBase	homophilic cell adhesion via plasma membrane adhesion molecules
43528	FBgn0039709	Cad99C	43528	FBgn0039709	Cad99C	other	Relaxed	prediction	FlyBase	homophilic cell adhesion via plasma membrane adhesion molecules
37555	FBgn0025878	wrapper	37555	FBgn0025878	wrapper	other	Relaxed	prediction	FlyBase	homophilic cell adhesion via plasma membrane adhesion molecules
42006	FBgn0038439	Cad89D	42006	FBgn0038439	Cad89D	other	Relaxed	prediction	FlyBase	homophilic cell adhesion via plasma membrane adhesion molecules
41774	FBgn0038247	Cad88C	41774	FBgn0038247	Cad88C	other	Relaxed	prediction	FlyBase	homophilic cell adhesion via plasma membrane adhesion molecules
44097	FBgn0024189	sns	44097	FBgn0024189	sns	other	Stringent	PPI	FlyBase, BioGRID	homophilic cell adhesion via plasma membrane adhesion molecules
33619	FBgn0000547	ed	33619	FBgn0000547	ed	other	Stringent	PPI	FlyBase, BioGRID	homophilic cell adhesion via plasma membrane adhesion molecules	17936269, 22280890
35071	FBgn0262018	CadN2	35071	FBgn0262018	CadN2	other	Relaxed	prediction	FlyBase	homophilic cell adhesion via plasma membrane adhesion molecules
37556	FBgn0034723	CG13506	37556	FBgn0034723	CG13506	other	Relaxed	prediction	FlyBase	homophilic cell adhesion via plasma membrane adhesion molecules
43690	FBgn0267435	chp	43690	FBgn0267435	chp	other	Relaxed	prediction	FlyBase	homophilic cell adhesion via plasma membrane adhesion molecules
32162	FBgn0001083	fw	32162	FBgn0001083	fw	other	Relaxed	prediction	FlyBase	homophilic cell adhesion via plasma membrane adhesion molecules	23973164
5740590	FBgn0085382	CG34353	5740590	FBgn0085382	CG34353	other	Relaxed	prediction	FlyBase	homophilic cell adhesion via plasma membrane adhesion molecules
43824	FBgn0039928	Cals	43824	FBgn0039928	Cals	other	Relaxed	prediction	FlyBase	homophilic cell adhesion via plasma membrane adhesion molecules
31290	FBgn0003285	rst	31290	FBgn0003285	rst	other	Stringent	PPI	FlyBase, BioGRID	homophilic cell adhesion via plasma membrane adhesion molecules	15935781, 23827685
38513	FBgn0001257	ImpL2	38513	FBgn0001257	ImpL2	other	Stringent	PPI	FlyBase, BioGRID	homophilic cell adhesion via plasma membrane adhesion molecules
41302	FBgn0261053	Cad86C	41302	FBgn0261053	Cad86C	other	Relaxed	prediction	FlyBase	homophilic cell adhesion via plasma membrane adhesion molecules
33635	FBgn0028482	bdl	33635	FBgn0028482	bdl	other	Relaxed	prediction	FlyBase	homophilic cell adhesion via plasma membrane adhesion molecules
31391	FBgn0003053	peb	31391	FBgn0003053	peb	other	Relaxed	prediction	FlyBase	homophilic cell adhesion via plasma membrane adhesion molecules
40401	FBgn0037107	CG7166	40401	FBgn0037107	CG7166	other	Relaxed	prediction	FlyBase	homophilic cell adhesion via plasma membrane adhesion molecules
40191	FBgn0261574	kug	40191	FBgn0261574	kug	other	Relaxed	prediction	FlyBase	homophilic cell adhesion via plasma membrane adhesion molecules
35259	FBgn0000464	Lar	35259	FBgn0000464	Lar	other	Stringent	PPI	FlyBase, BioGRID	homophilic cell adhesion via plasma membrane adhesion molecules
42025	FBgn0285925	Fas1	42025	FBgn0285925	Fas1	other	Relaxed	prediction	FlyBase	homophilic cell adhesion via plasma membrane adhesion molecules
42707	FBgn0017590	klg	42707	FBgn0017590	klg	other	Stringent	PPI	FlyBase, BioGRID	homophilic cell adhesion via plasma membrane adhesion molecules
31292	FBgn0028369	kirre	31292	FBgn0028369	kirre	other	Relaxed	prediction	FlyBase	homophilic cell adhesion via plasma membrane adhesion molecules
318841	FBgn0261822	Bsg	318841	FBgn0261822	Bsg	other	Relaxed	prediction	FlyBase	homophilic cell adhesion via plasma membrane adhesion molecules
35652	FBgn0033159	Dscam1	35652	FBgn0033159	Dscam1	other	Stringent	PPI	FlyBase, BioGRID	homophilic cell adhesion via plasma membrane adhesion molecules
31017	FBgn0021764	sdk	31017	FBgn0021764	sdk	other	Relaxed	prediction	FlyBase	homophilic cell adhesion via plasma membrane adhesion molecules
39493	FBgn0023095	caps	39493	FBgn0023095	caps	other	Relaxed	prediction	FlyBase	homophilic cell adhesion via plasma membrane adhesion molecules
35097	FBgn0000636	Fas3	35097	FBgn0000636	Fas3	other	Stringent	PPI	FlyBase, BioGRID	homophilic cell adhesion via plasma membrane adhesion molecules
38590	FBgn0005775	Con	38590	FBgn0005775	Con	other	Relaxed	prediction	FlyBase	homophilic cell adhesion via plasma membrane adhesion molecules
36125	FBgn0024836	stan	36125	FBgn0024836	stan	other	Stringent	PPI	FlyBase, BioGRID	homophilic cell adhesion via plasma membrane adhesion molecules
2769008	FBgn0263219	Dscam4	2769008	FBgn0263219	Dscam4	other	Stringent	PPI	FlyBase, BioGRID	homophilic cell adhesion via plasma membrane adhesion molecules
46015	FBgn0010473	tutl	46015	FBgn0010473	tutl	other	Relaxed	prediction	FlyBase	homophilic cell adhesion via plasma membrane adhesion molecules
41441	FBgn0037963	Cad87A	41441	FBgn0037963	Cad87A	other	Relaxed	prediction	FlyBase	homophilic cell adhesion via plasma membrane adhesion molecules
44097	FBgn0024189	sns	31292	FBgn0028369	kirre	other	Stringent	PPI	FlyBase, BioGRID	heterophilic cell-cell adhesion via plasma membrane cell adhesion molecules
31292	FBgn0028369	kirre	44097	FBgn0024189	sns	other	Stringent	PPI	FlyBase, BioGRID	heterophilic cell-cell adhesion via plasma membrane cell adhesion molecules
31290	FBgn0003285	rst	44129	FBgn0029082	hbs	other	Stringent	PPI	FlyBase, BioGRID	heterophilic cell-cell adhesion via plasma membrane cell adhesion molecules	15935781
44129	FBgn0029082	hbs	31290	FBgn0003285	rst	other	Stringent	PPI	FlyBase, BioGRID	heterophilic cell-cell adhesion via plasma membrane cell adhesion molecules	15935781
35259	FBgn0000464	Lar	37447	FBgn0010415	Sdc	other	Stringent	PPI	FlyBase, BioGRID	heterophilic cell-cell adhesion via plasma membrane cell adhesion molecules	16213816
37447	FBgn0010415	Sdc	35259	FBgn0000464	Lar	other	Stringent	PPI	FlyBase, BioGRID	heterophilic cell-cell adhesion via plasma membrane cell adhesion molecules	16213816
